# Causal modeling of gene effects from regulators to programs to traits: integration of genetic associations and Perturb-seq

**DOI:** 10.1101/2025.01.22.634424

**Authors:** Mineto Ota, Jeffrey P. Spence, Tony Zeng, Emma Dann, Alexander Marson, Jonathan K. Pritchard

## Abstract

Genetic association studies provide a unique tool for identifying causal links from genes to human traits and diseases. However, it is challenging to determine the biological mechanisms underlying most associations, and we lack genome-scale approaches for inferring causal mechanistic pathways from genes to cellular functions to traits. Here we propose new approaches to bridge this gap by combining quantitative estimates of gene-trait relationships from loss-of-function burden tests with gene-regulatory connections inferred from Perturb-seq experiments in relevant cell types. By combining these two forms of data, we aim to build causal graphs in which the directional associations of genes with a trait can be explained by their regulatory effects on biological programs or direct effects on the trait. As a proof-of-concept, we constructed a causal graph of the gene regulatory hierarchy that jointly controls three partially co-regulated blood traits. We propose that perturbation studies in trait-relevant cell types, coupled with gene-level effect sizes for traits, can bridge the gap between genetics and biology.
