## Supplementary material for "Causal modeling of gene effects from regulators to programs to traits: integration of genetic associations and Perturb-seq": TableS1

### Sheet: description
column	description
Program	ID of cNMF program
Curated_annotation	Manually curated program annotation
top10_genes	Top 10 genes with specific expression to the programs
top10_pathways	Top 10 GO categories enriched to the program genes
Representative_GO	Manually selected representative GO category
Representative_GO_enrichment_P	Enrichment P value of the representative GO category
top10_ChIP_TF	Top 10 transcription factors whose binding sites from ChIP-seq enriched to the program genes
Representative_TF	Manually selected representative transcription factor
Representative_TF_KD_Z	Program activity change by knocking down the representative transcription factor, Z score
Representative_TF_programEnrich_P	Enrichment P value of the representative TF binding sites to the program genes
Representative_TF_class	Class of the representative transcription factor, inferred from the Perturb-seq data.
Marker coexpression (RBC, Myeloid, erythroid progenitor, Megakaryocyte, Sphase, G2Mphase, apoptosis, ISR (integrated stress response))	Marker genes which were co-expressed with the program activity on UMAP.

### Sheet: Programs_annotation
Program	Curated_annotation	top10_genes	top10_pathways	Representative_GO	Representative_GO_enrichment_P	top10_ChIP_TF	Representative_TF	Representative_TF_KD_Z	Representative_TF_programEnrich_P	Representative_TF_class	Marker coexpression (RBC, Myeloid, erythroid progenitor, Megakaryocyte, Sphase, G2Mphase, apoptosis, ISR (integrated stress response))
P1	ATP dependent activity	LRPPRC,MT-ND4L,PRKDC,EIF4B,PABPC1,HSPD1,NPM1,CLTC,TOP2B,MT-ND5	ribonucleoprotein_complex,cellular_macromolecule_localization,RNA_localization,ATP-dependent_activity,ATP_hydrolysis_activity,adenyl_ribonucleotide_binding,ribonucleoprotein_complex_biogenesis,adenyl_nucleotide_binding,regulation_of_translation,ATP_binding	ATP-dependent activity	1.08993e-16	POLR2H,MLLT1,MGA,ZNF281,TEAD4,NFRKB,PRPF4,MYC,DPF2,TARDBP	PRPF4	-4.96072	1.06926e-05	activator	Erythroid progenitor
P2	Mitochondria protein complex	SRM,HSPE1,FABP5,ATP5MC3,PRDX1,NME1,TOMM40,CYCS,GAL,NME2	mitochondrial_protein-containing_complex,mitochondrial_envelope,ribonucleoprotein_complex,mitochondrial_inner_membrane,mitochondrial_membrane,organelle_inner_membrane,mitochondrion,organelle_envelope,envelope,HALLMARK_MYC_TARGETS_V1	mitochondrial protein-containing complex	5.30875e-56	POLR2A,MYC,SUPT5H,SIN3A,POLR2B,PRPF4,SIN3B,POLR2G,AGO1,HCFC1	MYC	-6.15053	9.84708e-27	activator	none
P3	RNA splicing (1)	HSP90AA1,HMGB1,PTTG1,HNRNPH3,HMGN2,ANP32E,TUBA1B,H2AZ1,HSP90AB1,STMN1	HALLMARK_MYC_TARGETS_V1,ribonucleoprotein_complex,RNA_splicing,mRNA_processing,RNA_splicing,_via_transesterification_reactions_with_bulged_adenosine_as_nucleophile,mRNA_splicing,_via_spliceosome,catalytic_complex,RNA_splicing,_via_transesterification_reactions,spliceosomal_complex,mRNA_metabolic_process	RNA splicing	2.73575e-32	NFRKB,POLR2H,PRPF4,CHD2,POLR2A,MYC,POLR2B,SUPT5H,TAF7,GTF2F1	SUPT5H	-9.59146	2.14771e-10	both	none
P4	Cell cycle (S phase, DNA replication)	CLSPN,DTL,MCM10,MCM4,CDC6,MCM5,MSH6,UNG,XRCC2,MCM6	DNA_metabolic_process,cell_cycle,DNA_replication,cell_cycle_process,HALLMARK_E2F_TARGETS,DNA_repair,cellular_response_to_DNA_damage_stimulus,DNA-templated_DNA_replication,chromosome_organization,mitotic_cell_cycle	DNA replication	9.61223e-79	TFDP1,E2F4,POLR2H,MGA,CHD2,E2F5,SP1	TFDP1	-2.16891	5.29873e-19	activator	Sphase
P5	Chromatin organization (HMBOX1)	TNRC6B,ASH1L,NCOA3,SPEN,RLF,TET2,CHD2,TAOK1,DYRK1A,KIAA0232	positive_regulation_of_RNA_metabolic_process,positive_regulation_of_DNA-templated_transcription,positive_regulation_of_nucleic_acid-templated_transcription,positive_regulation_of_RNA_biosynthetic_process,histone_modification,positive_regulation_of_transcription_by_RNA_polymerase_II,chromatin_organization,negative_regulation_of_macromolecule_biosynthetic_process,negative_regulation_of_cellular_bio…	chromatin organization	1.6734e-20	HMBOX1,CHAMP1,ZNF148,POLR2H,NFRKB,MLLT1,ZNF281,ARID3A,TEAD4,HDAC3	HMBOX1	8.6135	1.57763e-17	repressor	Erythroid progenitor, Mega
P6	Cell cycle (G2M checkpoint)	LINC01311,PCF11,ENSG00000261526,CKS2,TXNIP,HMMR,MIR17HG,CCNB1,ZNF280B,DLGAP5	HALLMARK_G2M_CHECKPOINT,cell_cycle,chromosome_organization,mitotic_cell_cycle,mitotic_cell_cycle_process,cell_division,spindle,cell_cycle_process,mitotic_sister_chromatid_segregation,HALLMARK_E2F_TARGETS	HALLMARK_G2M_CHECKPOINT	6.29698e-26	POLR2H,CHD2,MLLT1,NFRKB,GTF2F1,PRPF4,TAF7,PKNOX1,GTF2A2,TARDBP	MLLT1	-2.48289	5.87694e-06	activator	none
P7	RNA splicing (RBC)	PNN,MT-ND6,ARGLU1,TAF15,MALAT1,DDX17,XIST,NORAD,EPIC1,MACF1	RNA_splicing,ribonucleoprotein_complex,nuclear_body,regulation_of_RNA_splicing,mRNA_metabolic_process,RNA_processing,mRNA_processing,nuclear_protein-containing_complex,RNA_splicing,_via_transesterification_reactions_with_bulged_adenosine_as_nucleophile,mRNA_splicing,_via_spliceosome	RNA splicing	9.11295e-21	ZNF148,PRPF4,CHD2,NFRKB,ILF3,ZNF281,MYC,RBFOX2,POLR2H,GTF2F1	NFRKB	4.16947	7.01739e-06	activator	RBC
P8	RNP complex biogenesis	HSPA8,HDGF,SET,MT-ND6,NUCKS1,ARF1,PPP1R10,EIF5A,CDCA5,HSP90AA1	HALLMARK_MYC_TARGETS_V1,mRNA_metabolic_process,ribonucleoprotein_complex,RNA_splicing,regulation_of_mRNA_metabolic_process,RNA_processing,mRNA_processing,ribonucleoprotein_complex_biogenesis,regulation_of_RNA_splicing,nuclear_protein-containing_complex	ribonucleoprotein complex biogenesis	4.13539e-17	POLR2A,SUPT5H,POLR2B,POLR2G,SIN3A,YY1,RBFOX2,MAX,PRPF4,GTF2F1	MAX	-6.7407	9.90051e-16	both	none
P9	Cell cycle (G1)	H1-4,H1-5,H1-3,H2AC12,H2AC20,H4C3,H2AC11,H3C2,DIAPH3,TMPO	chromosome_organization,mitotic_cell_cycle,cell_cycle,cell_cycle_process,mitotic_cell_cycle_process,HALLMARK_E2F_TARGETS,chromosomal_region,chromosome_segregation,DNA_metabolic_process,nuclear_division	chromosome segregation	8.81561e-56	TFDP1,POLR2H,PRPF4,E2F4,GTF2F1,NFRKB,POLR2A,E2F5,POLR2B,CHD2	TFDP1	-6.68878	5.54363e-25	activator	none
P10	Translation (stress response, ATF4)	MTHFD2,XBP1,GARS1,DDIT4,CTH,SLC7A11,PSAT1,PCK2,MIR223HG,ATF4	peptide_biosynthetic_process,translation,cytoplasmic_translation,amide_biosynthetic_process,peptide_metabolic_process,cytosolic_ribosome,cellular_amide_metabolic_process,organonitrogen_compound_biosynthetic_process,cellular_macromolecule_biosynthetic_process,ribonucleoprotein_complex	translation	8.09096e-30	ATF4,CEBPG,ZSCAN32,RBFOX2,POLR2H,PRPF4,MLLT1,HDAC3,POLR2B,MYC	ATF4	-7.24148	3.50295e-47	activator	ISR
P11	Cytoskeleton organization	CRYBG1,ENSG00000283235,SLC16A9,PRKAR2B,TFAP2A,APOE,PLPPR3,GALM,IQGAP2,ATF7IP2	positive_regulation_of_RNA_metabolic_process,cell_leading_edge,cytoskeletal_protein_binding,phospholipid_binding,positive_regulation_of_protein_metabolic_process,actin_filament_organization,regulation_of_actin_cytoskeleton_organization,supramolecular_fiber_organization,regulation_of_protein-containing_complex_assembly,embryo_development_ending_in_birth_or_egg_hatching	cytoskeletal protein binding	7.7135e-07	TAL1,CBFA2T3,KDM1A,HMBOX1,TCF3,NCOR1,GATA1,IKZF1,EP300,CHAMP1	KDM1A	21.7926	6.00975e-10	repressor	none
P12	Myeloid	TM7SF2,GP1BB,TMEM141,FADS1,SMIM1,TRAPPC6A,TSPAN32,MYL4,CFD,FADS3	mitochondrion,small_molecule_metabolic_process,purine_nucleotide_metabolic_process,purine-containing_compound_metabolic_process,mitochondrial_envelope,ATP_metabolic_process,nucleoside_phosphate_metabolic_process,ribose_phosphate_metabolic_process,generation_of_precursor_metabolites_and_energy,purine_ribonucleotide_metabolic_process	purine nucleotide metabolic process	1.41007e-10	POLR2G,AGO1,MAX,CTCF,TFAP4,BHLHE40,NFIC,CTBP1,RAD21,L3MBTL2	MAX	6.68902	3.61278e-36	both	myeloid
P13	Cell cycle (G1, 2)	TUBB,TYMS,DUT,PCLAF,CDC45,H4C3,TK1,MYBL2,ZWINT,PCNA	HALLMARK_E2F_TARGETS,chromosome_organization,cell_cycle,chromosomal_region,mitotic_cell_cycle,DNA_metabolic_process,cell_cycle_process,mitotic_cell_cycle_process,chromosome_segregation,DNA_replication	chromosome segregation	6.75113e-43	TFDP1,E2F4,POLR2A,E2F5,SUPT5H,POLR2B,POLR2G,POLR2H,KAT7,LCOR	TFDP1	-5.45879	4.58529e-35	activator	none
P14	Oxidative phosphorylation (EHMT2)	TSPAN13,MPC2,MAP1A,ARHGAP18,RUNX2,MLLT11,MEF2C,LCP1,GAPDH,PLOD2	inner_mitochondrial_membrane_protein_complex,generation_of_precursor_metabolites_and_energy,cellular_respiration,aerobic_respiration,oxidative_phosphorylation,respirasome,mitochondrial_protein-containing_complex,ATP_metabolic_process,respiratory_chain_complex,mitochondrial_respirasome	oxidative phosphorylation	3.93604e-28	EP300,HMBOX1,SMARCE1,ARID3A,CBFA2T3,IKZF1,PHB2,EHMT2,THRAP3,NCOR1	EHMT2	8.33955	3.0829e-09	repressor	Mega
P15	Actin cytoskeleton organization (Mega, KDM1A)	CD47,PRSS57,SPN,TEX30,PRKCB,ITGA4,ARHGEF6,ACTB,IFITM2,GMFG	actin_filament-based_process,anchoring_junction,actin_cytoskeleton_organization,focal_adhesion,cell-substrate_junction,secretory_vesicle,regulation_of_actin_filament-based_process,actin_filament_organization,secretory_granule,actin_cytoskeleton	actin filament-based process	1.73902e-18	SMARCE1,EP300,CBFA2T3,IKZF1,SPI1,TAL1,GATA1,ZNF592,KDM1A,HMBOX1	KDM1A	8.74582	1.96795e-15	repressor	Mega
P16	Autophagosome	YPEL3,PNRC1,SMIM14,YPEL5,KLHL24,CDKN1C,CCDC18-AS1,POLD4,UBE2H,SELENOP	autophagosome,autophagosome_membrane,intracellular_transport,molecular_adaptor_activity,cellular_component_disassembly,autophagy,process_utilizing_autophagic_mechanism,vacuole,organelle_disassembly,macroautophagy	autophagosome	3.98421e-09	ZNF148,EP300,MLLT1,HMBOX1,ARID3A,ZNF281,OTX1,NCOR1,IKZF1,SMARCB1	HMBOX1	16.0689	3.81736e-07	repressor	none
P17	Cell cycle (M phase, cell division)	HMMR,ASPM,TOP2A,CENPF,CDC20,CCNB1,PLK1,UBE2S,ARL6IP1,CENPE	cell_cycle,mitotic_cell_cycle,cell_cycle_process,cell_division,mitotic_cell_cycle_process,chromosome_segregation,nuclear_division,organelle_fission,HALLMARK_E2F_TARGETS,mitotic_nuclear_division	cell division	1.34538e-93	POLR2H,TFDP1,CHD2,E2F4,GTF2F1,MLLT1,NFRKB,DDX20,E2F5,CHAMP1	TFDP1	-2.51159	5.53907e-14	activator	G2M
P18	Proteasome	ACTG1,ACTB,KRT18,SLC20A1,UFD1,PTPN7,TPM4,VASP,IL27RA,HSP90AA1	proteasome_complex,endopeptidase_complex,peptidase_complex,proteasome_regulatory_particle,ficolin-1-rich_granule_lumen,proteasome_accessory_complex,focal_adhesion,cadherin_binding,cell-substrate_junction,anchoring_junction	proteasome complex	4.58275e-28	SPI1,EGR1,IKZF1,SMC3,TFAP4,MAX,RAD21,CTCF,EP300,POLR2G	MAX	-6.05194	9.42423e-15	both	apoptosis
P19	Ribosome (RBC, KDM1A)	BST2,FAM178B,APOC1,APOE,MFGE8,GSTP1,PNMT,CAPG,TRANK1,PVT1	cytosolic_ribosome,cytoplasmic_translation,structural_constituent_of_ribosome,ribosomal_subunit,ribosome,cytosolic_large_ribosomal_subunit,structural_molecule_activity,large_ribosomal_subunit,translation,peptide_biosynthetic_process	cytosolic ribosome	8.18472e-44	CBFA2T3,TCF3,ZNF592,IKZF1,CTBP1,NCOR1,KDM1A,NFIC,L3MBTL2,SMAD4	KDM1A	14.4484	3.26039e-23	repressor	RBC
P20	Ribosome (apoptosis)	SNHG1,SNHG7,SNHG12,SNHG15,ZFAS1,SNHG17,ZFAND2A,EIF5,MED10,GAS5	ribonucleoprotein_complex,ribosome_biogenesis,ribonucleoprotein_complex_biogenesis,rRNA_processing,rRNA_metabolic_process,RNA_processing,HALLMARK_MYC_TARGETS_V1,nucleolus,ncRNA_processing,ribosomal_large_subunit_biogenesis	ribosome biogenesis	1.99978e-26	MYC,GTF2F1,SIN3B,HCFC1,TBPL1,POLR2A,THAP12,SUPT5H,ETS1,SIN3A	SUPT5H	-3.18656	1.61197e-10	both	apoptosis
P21	Ribosome (GTF2A2)	RPS6,EEF1A1,RPL3,RPL13A,SNHG5,RPL12,GAS5,RPS3,ZFAS1,RPS18	cytoplasmic_translation,cytosolic_ribosome,ribosome,ribosomal_subunit,structural_constituent_of_ribosome,translation,peptide_biosynthetic_process,peptide_metabolic_process,amide_biosynthetic_process,ribonucleoprotein_complex	cytosolic ribosome	5.07515e-123	GTF2F1,POLR2H,SUPT5H,TAF7,POLR2A,POLR2B,GTF2A2,PRPF4,GTF2E2,MYC	GTF2A2	-15.6717	3.89582e-11	both	none
P22	RNA metabolic process (myeloid, NCOR1)	MYC,HHEX,PCAT14,BHLHE40,LMO2,MYB,SAMSN1,ZFP36L2,ENSG00000227706,BMP2K	positive_regulation_of_RNA_metabolic_process,positive_regulation_of_DNA-templated_transcription,positive_regulation_of_nucleic_acid-templated_transcription,positive_regulation_of_RNA_biosynthetic_process,negative_regulation_of_RNA_metabolic_process,negative_regulation_of_nucleobase-containing_compound_metabolic_process,negative_regulation_of_transcription_by_RNA_polymerase_II,negative_regulation_…	positive regulation of RNA metabolic process	2.69888e-15	NCOR1,TAL1,EP300,CBFA2T3,TCF3,ZNF592,GATA1,SMARCE1,HMBOX1,KDM1A	NCOR1	4.3249	2.00329e-28	repressor	myeloid
P23	Translation (stress response, ZSCAN32)	ATF5,PHGDH,WARS1,CCPG1,TRIB3,TCEA1,MAP1B,RGS16,ANXA3,FTH1	translation,peptide_biosynthetic_process,amide_biosynthetic_process,peptide_metabolic_process,cellular_amide_metabolic_process,organonitrogen_compound_biosynthetic_process,cytoplasmic_translation,cytosolic_ribosome,cellular_macromolecule_biosynthetic_process,cellular_amino_acid_metabolic_process	translation	2.57727e-19	ATF4,CEBPG,ZSCAN32,TRIM24,SMAD4,POLR2H,EP300,IKZF1,ZNF281,GTF2E2	ZSCAN32	11.2861	2.43764e-33	repressor	ISR
P24	Mitochondria	MT-ATP6,MT-ND4,MT-CO3,MT-CYB,MT-CO2,MT-CO1,MT-ND1,MT-ND2,MT-ND3,MT-ND5	cellular_respiration,ATP_metabolic_process,aerobic_respiration,oxidative_phosphorylation,energy_derivation_by_oxidation_of_organic_compounds,mitochondrion,inner_mitochondrial_membrane_protein_complex,ATP_synthesis_coupled_electron_transport,mitochondrial_ATP_synthesis_coupled_electron_transport,respiratory_electron_transport_chain	mitochondrion	8.2733e-11	POLR2G,SFPQ,CTCF,AGO1,SNRNP70,SMC3,MAX,TFAP4,HNRNPH1,NELFE	MAX	-8.22451	7.71402e-09	both	none
P25	Cell cycle (G2M phase, 2)	PIF1,HJURP,CKAP2L,KIF23,CDCA2,CENPA,KIF20A,KIFC1,MKI67,GTSE1	mitotic_cell_cycle,cell_cycle,cell_cycle_process,mitotic_cell_cycle_process,cell_division,HALLMARK_G2M_CHECKPOINT,nuclear_division,mitotic_nuclear_division,organelle_fission,chromosome_segregation	cell division	4.91772e-82	POLR2H,TFDP1,MLLT1,CHD2,DDX20,E2F5,E2F4,CHAMP1,ETS1,MGA	TFDP1	-5.25349	3.47686e-17	activator	G2M
P26	Purine metabolism (Mega, CBFA2T3)	LDHA,PGK1,FAM178B,GAPDH,BNIP3,P4HA1,SLC6A8,ENSG00000287719,PKM,IGFBP4	ribose_phosphate_metabolic_process,ribonucleotide_metabolic_process,purine_ribonucleotide_metabolic_process,purine-containing_compound_metabolic_process,small_molecule_metabolic_process,purine_nucleotide_metabolic_process,nucleotide_metabolic_process,nucleoside_phosphate_metabolic_process,nucleobase-containing_small_molecule_metabolic_process,purine_nucleoside_diphosphate_metabolic_process	purine ribonucleotide metabolic process	2.0362e-15	NCOR1,ZNF592,CBFA2T3,NFIC,CTBP1,SMAD4,EP300,TCF3,IKZF1,TAL1	CBFA2T3	3.65065	2.56619e-16	both	Mega
P27	Platelet activation (Mega, IKZF1)	FEV,ESAM,IGFBP2,FCGR2A,CAVIN1,PCAT14,SH3BGRL3,SLC37A1,LY6E,TAFA2	actin_cytoskeleton_organization,actin_filament-based_process,anchoring_junction,focal_adhesion,cytoskeleton_organization,cell-substrate_junction,actin_binding,hemostasis,platelet_activation,actin_filament_organization	platelet activation	2.72122e-11	RAD21,CBFA2T3,TCF3,SPI1,EP300,IKZF1,CTBP1,SMAD4,SMC3,NCOR1	IKZF1	9.77792	2.79041e-24	both	Mega
P28	RBC (glycoproteins)	CHI3L2,GYPB,CRYM,SLC7A8,STXBP6,ALAS2,GYPA,LINC02772,FAM83A,CTSL	HALLMARK_HEME_METABOLISM,porphyrin-containing_compound_metabolic_process,tetrapyrrole_metabolic_process,heme_metabolic_process,heme_biosynthetic_process,porphyrin-containing_compound_biosynthetic_process,tetrapyrrole_biosynthetic_process,iron_ion_homeostasis,organonitrogen_compound_biosynthetic_process,cytosolic_ribosome	HALLMARK_HEME_METABOLISM	5.32082e-19	GATA1,TAL1,CBFA2T3,TCF3,NCOR1,PHB2,STAT5A,TRIM24,KDM1A,EP300	CBFA2T3	18.5249	1.99451e-32	both	RBC
P29	Actin cytoskeleton organization (HMBOX1)	SOCS1,CTSC,PIM1,SOCS2,LINC02772,CISH,LAPTM4B,TMEM273,GMPPA,CTSH	anchoring_junction,cytoplasmic_translation,cytosolic_ribosome,actin_cytoskeleton_organization,regulation_of_actin_cytoskeleton_organization,focal_adhesion,ribosome,cell-substrate_junction,regulation_of_actin_filament-based_process,actin_filament-based_process	actin cytoskeleton organization	3.40844e-09	STAT5A,HMBOX1,CBFA2T3,IKZF1,ARID3A,GATA1,SMARCE1,TAL1,EP300,TCF3	HMBOX1	20.4595	1.56627e-09	repressor	none
P30	Lysosome	IGFL2-AS1,AMHR2,APOE,GSTP1,CD63,UCA1,ENSG00000279669,VAT1,FTH1,ASAH1	inner_mitochondrial_membrane_protein_complex,secretory_vesicle,secretory_granule,lytic_vacuole,lysosome,vacuole,oxidoreduction-driven_active_transmembrane_transporter_activity,mitochondrial_protein-containing_complex,mitochondrial_inner_membrane,mitochondrial_membrane	lysosome	2.38585e-11	CBFA2T3,TAL1,NCOR1,TCF3,EP300,IKZF1,ZNF592,PHB2,KDM1A,HINFP	HINFP	9.4247	6.09329e-11	both	Myeloid
P31	Oxidative phosphorylation (MCM3)	MTPN,CPED1,POLR2J3,DNAJB6,ARPC1B,BUD31,ATP6V1F,ZKSCAN1,UBN2,ZNF655	nuclear_protein-containing_complex,respiratory_electron_transport_chain,cellular_respiration,oxidative_phosphorylation,organelle_envelope,envelope,ATP_metabolic_process,catalytic_complex,aerobic_respiration,electron_transport_chain	oxidative phosphorylation	6.5115e-06	MCM5,MCM2,MCM3,OTX1,MCM7,STAT6,EZH2,ZC3H8,PHB,LCOR	MCM3	2.7669	3.23927e-28	both	Meg
P32	Endoplasmic reticulum (RAD21)	MDK,GP1BB,BSG,CST3,PPIC,CD99,B2M,COL2A1,PRSS57,GAL	endoplasmic_reticulum_lumen,vacuolar_lumen,secretory_granule,secretory_vesicle,lysosomal_lumen,endoplasmic_reticulum_protein-containing_complex,vacuole,melanosome,pigment_granule,lytic_vacuole	endoplasmic reticulum lumen	3.87943e-36	CTCF,RAD21,SMC3,BHLHE40,NFIC,CTBP1,AGO1,POLR2G,MAX,MCM2	RAD21	Inf	4.11217e-07	both	RBC
P33	RNA metabolic process (progenitor, ZNF695)	ATP6V0B,CDC42,WASF2,LAPTM5,CAP1,ENO1,YBX1,RPL11,PRDX1,RPL22	ribonucleoprotein_complex,macromolecule_catabolic_process,RNA_processing,ncRNA_processing,mRNA_metabolic_process,cellular_macromolecule_catabolic_process,peptide_biosynthetic_process,RNA_splicing,amide_biosynthetic_process,translation	mRNA metabolic process	2.69872e-08	PHB,SRSF7,CCAR2,ZNF695,MCM5,SMARCA5,ZFP91,ZMYM3,E2F5,NR2F2	ZNF695	-3.21393	4.94365e-34	activator	erythroid progenitor
P34	Mitochondria protein complex (myeloid)	SNHG19,SNHG3,DANCR,MINCR,ATF7IP2,SNHG30,ILF3-DT,MHENCR,LINC01311,MTHFD2L	mitochondrial_protein-containing_complex,mitochondrial_inner_membrane,organelle_inner_membrane,mitochondrial_envelope,mitochondrial_membrane,inner_mitochondrial_membrane_protein_complex,structural_constituent_of_ribosome,ribosomal_subunit,mitochondrion,HALLMARK_OXIDATIVE_PHOSPHORYLATION	mitochondrial protein-containing complex	3.69358e-14	SUPT5H,POLR2B,MAX,L3MBTL2,E4F1,POLR2A,GTF2F1,POLR2G,HCFC1,GTF2E2	SUPT5H	6.5503	1.39771e-08	both	myeloid
P35	TNF signaling (stress response)	ATF3,RAB11FIP1,DDIT3,DDIT4,KLF6,TRIB3,ARL4A,TXNIP,PPP1R15A,CREM	HALLMARK_TNFA_SIGNALING_VIA_NFKB,transcription_regulator_complex,negative_regulation_of_nucleobase-containing_compound_metabolic_process,positive_regulation_of_transcription_by_RNA_polymerase_II,regulation_of_apoptotic_process,positive_regulation_of_DNA-templated_transcription,positive_regulation_of_nucleic_acid-templated_transcription,RNA_polymerase_II_transcription_regulator_complex,positive_re…	HALLMARK_TNFA_SIGNALING_VIA_NFKB	8.14128e-10	ZNF281,ATF4,HDAC3,POLR2H,CEBPG,MLLT1,EP300,HMBOX1,NCOR1,TRIM24	CEBPG	-5.07019	5.90151e-18	activator	ISR
P36	Mitochondria protein complex (Meg)	RPL37A,HSPD1,ATP5MC3,ARPC2,TRIP12,CAB39,PTMA,BZW1,NCL,TFPI	mitochondrion,respirasome,mitochondrial_protein-containing_complex,inner_mitochondrial_membrane_protein_complex,respiratory_chain_complex,organelle_envelope,envelope,mitochondrial_respirasome,mitochondrial_membrane,organelle_inner_membrane	mitochondrial protein-containing complex	5.44418e-09	SFPQ	SFPQ	-3.39576	0.00134128	activator	Mega
P37	Ribosome (nonspecific)	RPL32,RPL15,RPL14,BRK1,RPSA,RPL29,THUMPD3-AS1,CMTM6,FGD5-AS1,TMA7	cytoplasmic_translation,cytosolic_ribosome,structural_constituent_of_ribosome,cellular_macromolecule_biosynthetic_process,translation,peptide_biosynthetic_process,ribosomal_subunit,cytosolic_large_ribosomal_subunit,peptide_metabolic_process,ribosome	cytosolic ribosome	1.99277e-15	NA	NA	NA	NA	NA	none
P38	Ribosome (nonspecific)	RPL35A,AP2M1,PAK2,FYTTD1,EIF4A2,NCBP2AS2,ACAP2,PPP1R2,RNF168,SEC62	organonitrogen_compound_biosynthetic_process,cytoplasmic_translation,ribosome,cellular_macromolecule_biosynthetic_process,translation,cytosolic_ribosome,peptide_biosynthetic_process,peptide_metabolic_process,structural_constituent_of_ribosome,ribosomal_subunit	ribosome	9.28191e-12	NA	NA	NA	NA	NA	none
P39	Envelope	H3-3A,TOMM20,PARP1,NENF,ARF1,EPRS1,ENSG00000233461,FAM89A,CDC42BPA,CHML	organelle_envelope,envelope,protein_localization_to_nucleus,mitochondrion,supramolecular_complex,catalytic_complex,kinetochore,RNA_polymerase_II_complex_binding,condensed_chromosome,_centromeric_region,chromosomal_region	organelle envelope	8.49111e-06	CCAR2,ATF4,ZC3H8,SMARCE1,SMARCB1,OTX1,GATA1,MCM5,TBPL1,HMBOX1	HMBOX1	-2.10149	3.09791e-23	repressor	none
P40	Hemoglobin synthesis	HBG2,HBZ,HBG1,HBA1,BLVRB,SLC25A37,ENSG00000269600,HEMGN,HMBS,ALAS2	HALLMARK_HEME_METABOLISM,porphyrin-containing_compound_biosynthetic_process,tetrapyrrole_biosynthetic_process,heme_metabolic_process,heme_biosynthetic_process,porphyrin-containing_compound_metabolic_process,tetrapyrrole_metabolic_process,structural_constituent_of_ribosome,cytosolic_ribosome,ribosomal_subunit	HALLMARK_HEME_METABOLISM	6.50491e-38	TAL1,TCF3,CBFA2T3,NCOR1,GATA1,PHB2,EP300,ZNF592,STAT5A,KDM1A	CBFA2T3	20.2546	7.09763e-38	both	RBC
P41	Actin cytoskeleton organization (myeloid, KDM1A)	AIF1,LST1,TYROBP,CORO1A,PRG2,SH3BGRL3,CSF3R,COTL1,ITM2B,LYZ	secretory_granule,secretory_vesicle,actin_filament-based_process,actin_cytoskeleton_organization,actin_filament_organization,actin_binding,regulation_of_actin_filament-based_process,secretory_granule_lumen,cytoplasmic_vesicle_lumen,vesicle_lumen	actin cytoskeleton organization	3.50621e-23	SPI1,IKZF1,CBFA2T3,SMARCE1,TCF3,EP300,CTBP1,RAD21,TAL1,KDM1A	KDM1A	Inf	8.57672e-18	repressor	myeloid
P42	Chaperone complex	RPS12,PSMB1,TCP1,IGF2R,EZR,HBS1L,CD164,PNISR,MAN1A1,ACAT2	mitochondrion,chaperone_complex,positive_regulation_of_telomerase_activity,hydrogen_peroxide_metabolic_process,primary_lysosome,azurophil_granule,organonitrogen_compound_biosynthetic_process,cellular_oxidant_detoxification,peptide_metabolic_process,reactive_oxygen_species_metabolic_process	chaperone complex	6.18562e-06	CHAMP1,TEAD4,STAT5A,POLR2H,ARID3A,PCBP2,HMBOX1,MCM5,LEF1,ZNF84	ZNF84	-4.5808	0.00993265	both	erythroid progenitor, RBC
P43	Progenitor maintenance (CTBP1)	H1-2,H2AC6,H2BC11,H4C8,H2BC4,H3C10,H2BC9,H2BC5,H2BC8,H2BC15	nucleosome,protein-DNA_complex,DNA_packaging_complex,nucleosome_organization,nucleosome_assembly,organelle_envelope,envelope,chromatin_remodeling,oxidoreductase_activity,_acting_on_NAD(P)H,_quinone_or_similar_compound_as_acceptor,ATP_metabolic_process	nucleosome	1.9855e-17	SMARCA4,TCF3,HDAC1,SMAD4,EP300,NCOR1,MAX,NFIC,CTBP1,ZNF592	CTBP1	7.26593	2.42146e-32	repressor	erythroid progenitor
P44	Oxidative phosphorylation (GTF2E2)	RACK1,NPM1,PRELID1,RPS14,CANX,ATP6V0E1,TMED9,CCNG1,TRIM52,CPEB4	mitochondrial_protein-containing_complex,inner_mitochondrial_membrane_protein_complex,mitochondrial_inner_membrane,organelle_inner_membrane,mitochondrial_envelope,mitochondrial_membrane,HALLMARK_OXIDATIVE_PHOSPHORYLATION,respirasome,cellular_respiration,aerobic_respiration	HALLMARK_OXIDATIVE_PHOSPHORYLATION	1.32188e-26	ZNF695,HNRNPH1,EWSR1,POLR2H,GTF2E2,ZNF507	GTF2E2	2.71092	0.00669663	both	none
P45	TNF signaling (apoptosis)	SAT1,SGK1,VIM,ZBTB38,PHLDA2,ANKRD10,GDF15,TMSB10,TIMP1,ATG2A	HALLMARK_TNFA_SIGNALING_VIA_NFKB,focal_adhesion,cell-substrate_junction,cadherin_binding,vacuole,regulation_of_programmed_cell_death,regulation_of_apoptotic_process,negative_regulation_of_DNA-templated_transcription,negative_regulation_of_nucleic_acid-templated_transcription,negative_regulation_of_RNA_biosynthetic_process	HALLMARK_TNFA_SIGNALING_VIA_NFKB	1.18843e-14	SMARCE1,HMBOX1,IKZF1,EP300,JUNB,ZNF281,GTF2A2,CBFA2T3,SPI1,SMARCA4	SPI1	1.95246	5.53386e-10	activator	apoptosis
P46	Cholesterol biosynthesis	HMGCS1,IDI1,ACAT2,SQLE,FDFT1,INSIG1,CYP51A1,DHCR7,HMGCR,MVD	sterol_biosynthetic_process,cholesterol_biosynthetic_process,secondary_alcohol_biosynthetic_process,small_molecule_metabolic_process,secondary_alcohol_metabolic_process,cholesterol_metabolic_process,sterol_metabolic_process,small_molecule_biosynthetic_process,HALLMARK_CHOLESTEROL_HOMEOSTASIS,alcohol_biosynthetic_process	cholesterol biosynthetic process	5.979e-31	POLR2A,ZNF592,SUPT5H,SP1,HINFP,POLR2B,NR2F2,NFIC,E4F1,BHLHE40	E4F1	-4.30998	7.51776e-07	both	RBC
P47	RNP complex biogenesis (GTF2E2)	MLXIP,RPL6,HECTD4,SBNO1,MED13L,ZNF268,ANKLE2,HELLPAR,RAN,CORO1C	catalytic_complex,transferase_complex,ribonucleoprotein_complex_biogenesis,nuclear_protein-containing_complex,negative_regulation_of_RNA_splicing,chromosome_organization,mitotic_cell_cycle,organelle_envelope,envelope,protein-containing_complex_assembly	ribonucleoprotein complex biogenesis	7.87255e-07	ADNP,EWSR1,SMARCB1,CCAR2,NELFE,RBM25,GTF2E2,HMBOX1,THRAP3,TEAD4	GTF2E2	6.46949	0.000113911	both	Mega
P48	Mitochondria protein complex (Mega, 2)	RPS3A,SMARCA5,ABCE1,NDUFC1,SPCS3,GYPB,FNIP2,CFAP97,USP38,SETD7	mitochondrial_inner_membrane,mitochondrion,organelle_inner_membrane,organelle_envelope,envelope,mitochondrial_envelope,mitochondrial_membrane,mitochondrial_protein-containing_complex,electron_transfer_activity,inner_mitochondrial_membrane_protein_complex	mitochondrial protein-containing complex	4.26884e-09	NA	NA	NA	NA	NA	Mega
P49	Oxidative phosphorylation (SUPT5H)	CLTA,DNAJA1,STOML2,BAG1,SMU1,VCP,NDUFB6,CHMP5,TLN1,HINT2	ribonucleoprotein_complex,ribonucleoprotein_complex_biogenesis,aerobic_respiration,ribosome_biogenesis,oxidative_phosphorylation,cellular_respiration,catalytic_complex,mitochondrion,cadherin_binding,rRNA_processing	oxidative phosphorylation	2.95211e-09	SUPT5H,E4F1,GABPA,POLR2A,CTCF,SMC3,RAD21,BHLHE40,NCOR1,POLR2B	SUPT5H	5.59599	6.95134e-05	both	none
P50	Endoplasmic reticulum (POLR2B)	SDF2L1,HSP90B1,MANF,HSPA5,PDIA4,CALR,HERPUD1,HYOU1,DNAJB11,PDIA6	endoplasmic_reticulum_membrane,endoplasmic_reticulum_subcompartment,organelle_subcompartment,nuclear_outer_membrane-endoplasmic_reticulum_membrane_network,endoplasmic_reticulum_protein-containing_complex,establishment_of_protein_localization,protein_transport,endoplasmic_reticulum_to_Golgi_vesicle-mediated_transport,intracellular_transport,response_to_endoplasmic_reticulum_stress	endoplasmic reticulum membrane	8.65438e-62	POLR2H,POLR2B,TARDBP,RBFOX2,PRPF4,MLLT1,CEBPG	POLR2B	3.52344	0.00123266	both	none
P51	Actin cytoskeleton organization (stress response, KDM1A)	LGALS1,TUBA1A,VIM,TUBB2B,S100A11,EMP3,ANXA2,CAPG,S100A10,NES	anchoring_junction,focal_adhesion,cadherin_binding,cell-substrate_junction,cytoskeletal_protein_binding,actin_cytoskeleton,cytoskeleton_organization,cell_adhesion_molecule_binding,regulation_of_organelle_organization,secretory_granule	actin cytoskeleton	2.74143e-16	IKZF1,SMARCE1,EP300,JUNB,CTBP1,RAD21,SPI1,CBFA2T3,TCF3,KDM1A	KDM1A	15.3182	1.2321e-13	repressor	ISR
P52	Ribosome (TAL1)	MS4A4A,MS4A3,SAMSN1,DHRS4L2,MRPL16,DHRS4-AS1,ENSG00000279669,LINC02964,HBG1,ENSG00000266976	cytosolic_ribosome,structural_constituent_of_ribosome,cytoplasmic_translation,ribosomal_subunit,ribosome,cytosolic_large_ribosomal_subunit,large_ribosomal_subunit,ribonucleoprotein_complex,peptide_metabolic_process,cellular_amide_metabolic_process	cytosolic ribosome	1.73931e-26	TAL1,TCF3,GATA1,CBFA2T3,NCOR1,ARID3A,PHB2,TRIM24,EP300,CHAMP1	TAL1	-5.84514	1.11073e-19	both	erythroid progenitor
P53	Actin cytoskeleton organization (myeloid,TAL1)	TMEM158,AREG,BTG2,NTRK1,MALAT1,CREM,TIMP1,SH3BGRL3,SLC20A1,LONRF2	actin_cytoskeleton_organization,actin_filament-based_process,anchoring_junction,platelet_aggregation,actin_cytoskeleton,cytoskeleton_organization,homotypic_cell-cell_adhesion,focal_adhesion,blood_coagulation,cell-substrate_junction	actin cytoskeleton organization	2.20529e-14	CBFA2T3,EP300,NCOR1,IKZF1,GATA1,SMARCE1,TAL1,TCF3,HMBOX1,KDM1A	TAL1	2.89962	5.86625e-27	both	myeloid
P54	Secretory granule	DNAJC3-DT,DOCK9,CLN5,ARGLU1,DNAJC3,RCBTB2,NDFIP2,RAP2A,ITM2B,LINC00355	secretory_granule,secretory_vesicle,cellular_macromolecule_localization,secretory_granule_membrane,organonitrogen_compound_biosynthetic_process,protein_polymerization,secretory_granule_lumen,cytoplasmic_vesicle_lumen,vesicle_lumen,positive_regulation_of_chemotaxis	secretory granule	2.1135e-08		NA	NA	NA	NA	Meg
P55	TNF signaling (apoptosis, 2)	IER2,EGR1,JUN,JUNB,JUND,IER3,GDF15,BTG2,NFKBIA,PPP1R15A	HALLMARK_TNFA_SIGNALING_VIA_NFKB,positive_regulation_of_RNA_metabolic_process,positive_regulation_of_DNA-templated_transcription,positive_regulation_of_nucleic_acid-templated_transcription,positive_regulation_of_RNA_biosynthetic_process,positive_regulation_of_transcription_by_RNA_polymerase_II,negative_regulation_of_RNA_metabolic_process,negative_regulation_of_nucleic_acid-templated_transcription…	HALLMARK_TNFA_SIGNALING_VIA_NFKB	3.23819e-22	ZNF281,MLLT1,ZNF148,RBFOX2,POLR2H,GTF2A2,NCOR1,ZC3H4,HDAC3,DPF2	POLR2H	2.23952	7.65819e-20	activator	apoptosis
P56	Catabolic process	PAPOLA,DYNC1H1,MARK3,HSP90AA1,CALM1,EIF5,PPP4R3A,CKB,TRIP11,NPC2	catalytic_complex,ribonucleoprotein_complex,proteasomal_protein_catabolic_process,cellular_macromolecule_catabolic_process,macromolecule_catabolic_process,intracellular_protein-containing_complex,protein_localization_to_membrane,proteasome-mediated_ubiquitin-dependent_protein_catabolic_process,mRNA_processing,regulation_of_cellular_catabolic_process	proteasomal protein catabolic process	5.04169e-07		NA	NA	NA	NA	Mega
P57	TNF signaling (apoptosis, 3)	ICAM1,NFKBIA,SOD2,TNFAIP2,TNFSF10,FTH1,TUBB2A,SQSTM1,TAPBP,RGS16	HALLMARK_TNFA_SIGNALING_VIA_NFKB,regulation_of_programmed_cell_death,regulation_of_apoptotic_process,regulation_of_cell_death,anchoring_junction,regulation_of_intracellular_signal_transduction,cell-substrate_junction,regulation_of_I-kappaB_kinase/NF-kappaB_signaling,positive_regulation_of_signal_transduction,positive_regulation_of_intracellular_signal_transduction	regulation of apoptotic process	2.83374e-16	IKZF1,SMARCE1,CBFA2T3,EP300,NCOR1,SPI1,TCF3,TAL1,CTBP1,ZNF281	IKZF1	-1.98064	5.05501e-31	both	none
P58	Protein folding	HSPA1A,HSPA1B,DNAJB1,HSPH1,HSP90AA1,UBC,HSPA8,IER5,HSPB1,DNAJB4	protein_folding,RNA_splicing,ribonucleoprotein_complex,chaperone-mediated_protein_folding,mRNA_metabolic_process,response_to_heat,chaperone_binding,nuclear_speck,unfolded_protein_binding,RNA_processing	protein folding	5.91519e-19	GTF2F1,POLR2H,MLLT1,CHD2,GTF2E2,TAF7,GTF2A2,TEAD4,POLR2B,ZC3H4	POLR2B	6.38118	5.98483e-11	both	none
P59	Ribosome (TAF7)	MT2A,MT1X,MT1F,FTH1,FTL,SLC30A1,RPL37A,GCLM,RPL37,RFK	cytosolic_ribosome,cytoplasmic_translation,ribosomal_subunit,structural_constituent_of_ribosome,ribosome,cytosolic_large_ribosomal_subunit,large_ribosomal_subunit,ribonucleoprotein_complex,peptide_biosynthetic_process,translation	cytosolic ribosome	4.28066e-90	SUPT5H,POLR2A,TAF7,POLR2B,POLR2H,RBFOX2,PRPF4,GTF2F1,BACH1,GTF2A2	TAF7	6.95336	2.16067e-08	both	none
P60	Ribosome (POLR2B)	ENSG00000282885,PLCG2,H3C2,RPS15,RPS19,HEXIM1,CSKMT,H2AC11,RPS18,MT-ND4L	cytoplasmic_translation,cytosolic_ribosome,structural_constituent_of_ribosome,ribosomal_subunit,ribosome,ribonucleoprotein_complex,cytosolic_large_ribosomal_subunit,translation,peptide_biosynthetic_process,large_ribosomal_subunit	cytosolic ribosome	4.86361e-40	RBFOX2,POLR2B,GTF2E2,TAF7,SUPT5H,GTF2A2,TBPL1,GTF2F1,MLLT1,CHD2	POLR2B	3.68659	1.84337e-13	both	none
