## Supplementary material for "Causal modeling of gene effects from regulators to programs to traits: integration of genetic associations and Perturb-seq": TableS2

### Sheet: Sheet1
Group	Trait	LOF_trait_ID
RBC_traits	Reticulocyte count	103
RBC_traits	Mean reticulocyte volume	104
RBC_traits	Mean sphered cell volume	105
RBC_traits	Immature reticulocyte fraction	106
RBC_traits	High light scatter reticulocyte count	108
RBC_traits	Red blood cell (erythrocyte) count	82
RBC_traits	Mean corpuscular volume	85
RBC_traits	Mean corpuscular haemoglobin	86
RBC_traits	Mean corpuscular haemoglobin concentration	87
RBC_traits	Red blood cell (erythrocyte) distribution width	88
RBC_traits	Haematocrit percentage	84
RBC_traits	Haemoglobin concentration	83
Other_blood_traits	White blood cell (leukocyte) count	81
Other_blood_traits	Platelet count	89
Other_blood_traits	Platelet crit	90
Other_blood_traits	Mean platelet (thrombocyte) volume	91
Other_blood_traits	Platelet distribution width	92
Other_blood_traits	Lymphocyte count	93
Other_blood_traits	Monocyte count	94
Other_blood_traits	Neutrophill count	95
Other_blood_traits	Eosinophil count	96
Other_blood_traits	Basophill percentage	101
Serum_biomarker_traits	Albumin (g/L)	113
Serum_biomarker_traits	Alkaline phosphatase (U/L)	114
Serum_biomarker_traits	Alanine aminotransferase (U/L)	115
Serum_biomarker_traits	Apoliprotein A (g/L)	117
Serum_biomarker_traits	Apoliprotein B (g/L)	119
Serum_biomarker_traits	Aspartate aminotransferase (U/L)	121
Serum_biomarker_traits	Direct bilirubin (umol/L)	122
Serum_biomarker_traits	Urea (mmol/L)	123
Serum_biomarker_traits	Calcium (mmol/L)	124
Serum_biomarker_traits	Cholesterol (mmol/L)	125
Serum_biomarker_traits	Creatinine (umol/L)	126
Serum_biomarker_traits	C-reactive protein (mg/L)	127
Serum_biomarker_traits	Cystatin C (mg/L)	128
Serum_biomarker_traits	Gamma glutamyltransferase (U/L)	129
Serum_biomarker_traits	Glucose (mmol/L)	130
Serum_biomarker_traits	Glycated haemoglobin (mmol/mol)	131
Serum_biomarker_traits	HDL cholesterol (mmol/L)	132
Serum_biomarker_traits	IGF-1 (nmol/L)	133
Serum_biomarker_traits	LDL direct (mmol/L)	134
Serum_biomarker_traits	Oestradiol (pmol/L)	136
Serum_biomarker_traits	Phosphate (mmol/L)	137
Serum_biomarker_traits	SHBG (nmol/L)	138
Serum_biomarker_traits	Total bilirubin (umol/L)	139
Serum_biomarker_traits	Testosterone (nmol/L)	140
Serum_biomarker_traits	Total protein (g/L)	141
Serum_biomarker_traits	Triglycerides (mmol/L)	142
Serum_biomarker_traits	Urate (umol/L)	143
Serum_biomarker_traits	Vitamin D (nmol/L)	144
Anthropometric_traits	Sitting height	8
Anthropometric_traits	Birth weight	11
Anthropometric_traits	Body mass index (BMI)	31
Anthropometric_traits	Heel bone mineral density (BMD)	149
